# Seasonal dynamics and thermal vulnerability of marine microbial communities in Uruguayan coastal waters

**DOI:** 10.1101/2025.06.19.660397

**Authors:** Emiliano Pereira, Juan Zanetti, Luciana Griffero, Ana Martínez, Rudolf Amann, Cecilia Alonso

## Abstract

In an era of accelerating ocean warming, understanding the drivers of microbial community composition is more urgent than ever. Long-term time-series studies are particularly powerful for this purpose. However, most previous work remains confined to the Northern Hemisphere and focuses solely on taxonomy, leaving the Southern Hemisphere underrepresented and microorganisms’ functional dimensions underexplored. Moreover, phenomena such as current-driven community shifts and microbial vulnerability to warming remain poorly understood. Here, we address these gaps by analyzing microbial communities over two years at the South Atlantic Microbial Observatory (SAMO), located off the coast of Uruguay within a Marine Protected Area. SAMO, situated under the contrasting influences of the Brazil and Malvinas currents and recognized as a global-warming hotspot, provides an ideal setting to study the temporal dynamics of marine microbial communities. Using shotgun metagenomics and 16S rRNA amplicon sequencing, we revealed strong seasonal shifts driven by environmental variability and the influence of these two ocean currents, resulting in two community states (summer–autumn vs winter–spring). These states exhibited contrasting composition, diversity, and assembly mechanisms. Further, our results show that taxonomic and functional diversity trends diverge between these periods. Crucially, our work suggests that the predicted tropicalization of Uruguay’s coast is likely to boost taxonomic richness but erode functional repertoires, while also increasing vulnerability to ocean warming, potentially undermining biogeochemical functioning.
