## Supplementary File 1 for "Seasonal dynamics and thermal vulnerability of marine microbial communities in Uruguayan coastal waters"

### Sheet: Readme
The tables show the ASVs and KOs associated with each semester, determined using the IndVal approach. Taxonomic annotations for ASVs are displayed only when the bootstrap value exceeds 75%. The “consistency” field indicates the number of times a given ASV or KO had a p-value < 0.01 across the 100 rarefactions of its respective abundance matrix. The “stat_mean” and “stat_sd” fields represent the m…

### Sheet: Summer-Fall ASVs
asv_id	semester	consistency	stat_mean	stat_sd	tax.Kingdom	tax.Phylum	tax.Class	tax.Order	tax.Family	tax.Genus	tax.Species	aldex2
102	S1	100	0.93327	0.0298359	Bacteria	Bacteroidota	Bacteroidia	Flavobacteriales	NS9_marine_group	NA	NA	FALSE	Highly consistent and significantly associated ASVs
112	S1	100	0.859552	0.0171762	Archaea	Thermoplasmatota	Thermoplasmata	Marine_Group_II	NA	NA	NA	FALSE
121	S1	100	0.920017	0.0291791	Bacteria	Bacteroidota	Bacteroidia	Flavobacteriales	Crocinitomicaceae	Fluviicola	NA	FALSE
158	S1	100	0.887691	0.0279865	Bacteria	Planctomycetota	OM190	NA	NA	NA	NA	FALSE
160	S1	100	0.964888	0.0265751	Bacteria	Bacteroidota	Bacteroidia	Flavobacteriales	Flavobacteriaceae	NS2b_marine_group	NA	TRUE
162	S1	100	0.928216	0.0331768	Bacteria	Bacteroidota	Bacteroidia	Flavobacteriales	Cryomorphaceae	NA	NA	TRUE
180	S1	100	0.956809	0.0211973	Bacteria	Bacteroidota	Bacteroidia	Cytophagales	Cyclobacteriaceae	Marinoscillum	NA	TRUE
207	S1	100	0.879071	0.0357913	Bacteria	Bacteroidota	Bacteroidia	Flavobacteriales	NS9_marine_group	NA	NA	TRUE
213	S1	100	0.835432	0.061295	Bacteria	Cyanobacteria	Cyanobacteriia	Synechococcales	Cyanobiaceae	Cyanobium_PCC-6307	NA	TRUE
228	S1	100	0.969329	0.0330932	Bacteria	Proteobacteria	Alphaproteobacteria	Rhodobacterales	Rhodobacteraceae	NA	NA	TRUE
239	S1	100	0.859253	0.0156845	Archaea	Thermoplasmatota	Thermoplasmata	Marine_Group_II	NA	NA	NA	FALSE
240	S1	100	0.89611	0.0377398	Bacteria	Bacteroidota	Bacteroidia	Flavobacteriales	Flavobacteriaceae	NA	NA	TRUE
289	S1	100	0.933314	0.041292	Bacteria	Actinobacteriota	Acidimicrobiia	Actinomarinales	Actinomarinaceae	Candidatus_Actinomarina	NA	TRUE
297	S1	100	0.894456	0.0285451	Bacteria	Planctomycetota	OM190	NA	NA	NA	NA	TRUE
310	S1	100	0.954562	0.0323813	Bacteria	Proteobacteria	Alphaproteobacteria	Rhodobacterales	Rhodobacteraceae	HIMB11	NA	TRUE
331	S1	100	0.849888	0.0367437	Archaea	Thermoplasmatota	Thermoplasmata	Marine_Group_II	NA	NA	NA	FALSE
332	S1	100	0.875485	0.0436569	Archaea	Thermoplasmatota	Thermoplasmata	Marine_Group_II	NA	NA	NA	TRUE
348	S1	100	0.935817	0.0314666	Bacteria	Bacteroidota	Bacteroidia	Flavobacteriales	Flavobacteriaceae	NS4_marine_group	NA	TRUE
356	S1	100	0.937157	0.046958	Bacteria	Bacteroidota	Bacteroidia	Flavobacteriales	Flavobacteriaceae	NS5_marine_group	NA	TRUE
383	S1	100	0.88316	0.0350053	Bacteria	Bacteroidota	Bacteroidia	Cytophagales	Cyclobacteriaceae	Marinoscillum	NA	FALSE
395	S1	100	0.85585	0.0469936	Bacteria	Proteobacteria	Gammaproteobacteria	Steroidobacterales	Woeseiaceae	Woeseia	NA	TRUE
397	S1	100	0.92995	0.0374073	Bacteria	Bacteroidota	Bacteroidia	Flavobacteriales	Flavobacteriaceae	NS4_marine_group	NA	TRUE
431	S1	100	0.915224	0.0434586	Bacteria	Proteobacteria	Gammaproteobacteria	SAR86_clade	NA	NA	NA	TRUE
502	S1	100	0.889535	0.0306506	Bacteria	SAR324_clade(Marine_group_B)	NA	NA	NA	NA	NA	TRUE
516	S1	100	0.862074	0.0412662	Bacteria	Marinimicrobia_(SAR406_clade)	NA	NA	NA	NA	NA	TRUE
53	S1	100	0.909259	0.0131302	Bacteria	Proteobacteria	Alphaproteobacteria	Rhodobacterales	Rhodobacteraceae	HIMB11	NA	FALSE
534	S1	100	0.846627	0.0491213	Bacteria	Proteobacteria	Gammaproteobacteria	SAR86_clade	NA	NA	NA	TRUE
538	S1	100	0.820498	0.0309647	Bacteria	Bacteroidota	Bacteroidia	Cytophagales	Cyclobacteriaceae	Marinoscillum	NA	FALSE
560	S1	100	0.819244	0.0367774	Bacteria	Marinimicrobia_(SAR406_clade)	NA	NA	NA	NA	NA	FALSE
621	S1	100	0.829308	0.0467589	Bacteria	Bacteroidota	Bacteroidia	Chitinophagales	Saprospiraceae	NA	NA	TRUE
687	S1	100	0.876169	0.0476746	Bacteria	Proteobacteria	Alphaproteobacteria	Rhodobacterales	Rhodobacteraceae	NA	NA	TRUE
692	S1	100	0.779582	0.0476891	Bacteria	Marinimicrobia_(SAR406_clade)	NA	NA	NA	NA	NA	TRUE
702	S1	100	0.82101	0.0523069	Bacteria	Bacteroidota	Bacteroidia	Flavobacteriales	Flavobacteriaceae	NS5_marine_group	NA	TRUE
745	S1	100	0.749545	0.0391294	Archaea	Thermoplasmatota	Thermoplasmata	Marine_Group_II	NA	NA	NA	TRUE
79	S1	100	0.959542	0.026115	Bacteria	Proteobacteria	Alphaproteobacteria	Rhodobacterales	Rhodobacteraceae	HIMB11	NA	TRUE
938	S1	100	0.802437	0.0332659	Archaea	Thermoplasmatota	Thermoplasmata	Marine_Group_II	NA	NA	NA	FALSE
98	S1	100	0.911684	0.011463	Bacteria	Actinobacteriota	Acidimicrobiia	Actinomarinales	Actinomarinaceae	Candidatus_Actinomarina	NA	FALSE
254	S1	99	0.908762	0.0307784	Bacteria	Proteobacteria	Alphaproteobacteria	Rhodobacterales	Rhodobacteraceae	NA	NA	FALSE
573	S1	99	0.796021	0.0396834	Bacteria	Actinobacteriota	Acidimicrobiia	Actinomarinales	Actinomarinaceae	Candidatus_Actinomarina	NA	FALSE
646	S1	99	0.868129	0.0493943	Bacteria	Proteobacteria	Gammaproteobacteria	SAR86_clade	NA	NA	NA	TRUE
814	S1	99	0.809496	0.0547355	Bacteria	Bacteroidota	Bacteroidia	Flavobacteriales	Flavobacteriaceae	NS5_marine_group	NA	TRUE
1019	S1	98	0.830265	0.0610366	Bacteria	Bacteroidota	Bacteroidia	Flavobacteriales	Flavobacteriaceae	NA	NA	TRUE
3	S1	98	0.922853	0.0161589	Archaea	Thermoplasmatota	Thermoplasmata	Marine_Group_II	NA	NA	NA	FALSE
45	S1	98	0.912716	0.0241277	Archaea	Thermoplasmatota	Thermoplasmata	Marine_Group_II	NA	NA	NA	FALSE
723	S1	98	0.815891	0.0521262	Bacteria	Proteobacteria	Alphaproteobacteria	Puniceispirillales	SAR116_clade	NA	NA	TRUE
1062	S1	97	0.822429	0.0607369	Bacteria	Proteobacteria	Alphaproteobacteria	Rickettsiales	S25-593	NA	NA	TRUE
744	S1	97	0.765631	0.0353985	Bacteria	Bacteroidota	Bacteroidia	Cytophagales	Cyclobacteriaceae	Marinoscillum	NA	FALSE
850	S1	97	0.822071	0.0524489	Bacteria	Proteobacteria	Alphaproteobacteria	Puniceispirillales	SAR116_clade	Candidatus_Puniceispirillum	NA	TRUE
89	S1	97	0.852453	0.0190263	Bacteria	Proteobacteria	Alphaproteobacteria	Rhodobacterales	Rhodobacteraceae	NA	NA	FALSE
194	S1	96	0.818163	0.0479887	Archaea	Thermoplasmatota	Thermoplasmata	Marine_Group_II	NA	NA	NA	FALSE
735	S1	96	0.789201	0.0474022	Bacteria	Marinimicrobia_(SAR406_clade)	NA	NA	NA	NA	NA	TRUE
858	S1	96	0.816523	0.045777	Bacteria	Proteobacteria	Gammaproteobacteria	SAR86_clade	NA	NA	NA	TRUE
937	S1	96	0.775986	0.0539487	Bacteria	Bacteroidota	Bacteroidia	Flavobacteriales	Flavobacteriaceae	NS5_marine_group	NA	TRUE
105	S1	95	0.818931	0.0408285	Archaea	Thermoplasmatota	Thermoplasmata	Marine_Group_II	NA	NA	NA	FALSE
794	S1	95	0.725347	0.032808	Archaea	Thermoplasmatota	Thermoplasmata	Marine_Group_II	NA	NA	NA	FALSE
837	S1	95	0.780008	0.0518425	Bacteria	Bacteroidota	Bacteroidia	Flavobacteriales	Flavobacteriaceae	NS5_marine_group	NA	FALSE
927	S1	94	0.759116	0.0469233	Bacteria	Marinimicrobia_(SAR406_clade)	NA	NA	NA	NA	NA	TRUE
677	S1	93	0.836297	0.0540485	Bacteria	Proteobacteria	Gammaproteobacteria	Cellvibrionales	Halieaceae	OM60(NOR5)_clade	NA	TRUE
459	S1	92	0.783284	0.0472898	Archaea	Nanoarchaeota	Nanoarchaeia	Woesearchaeales	NA	NA	NA	FALSE
1113	S1	91	0.79238	0.054032	Bacteria	Proteobacteria	Alphaproteobacteria	Rickettsiales	S25-593	NA	NA	TRUE
626	S1	91	0.75478	0.0418996	Bacteria	Bacteroidota	Rhodothermia	Balneolales	Balneolaceae	Balneola	NA	FALSE
1115	S1	88	0.77369	0.042456	Bacteria	Bacteroidota	Bacteroidia	Flavobacteriales	Flavobacteriaceae	NS5_marine_group	NA	TRUE
14	S1	88	0.821197	0.0418882	Bacteria	Margulisbacteria	NA	NA	NA	NA	NA	FALSE
330	S1	87	0.828307	0.0376578	Bacteria	Marinimicrobia_(SAR406_clade)	NA	NA	NA	NA	NA	FALSE
640	S1	87	0.759846	0.0401586	Bacteria	Planctomycetota	Planctomycetes	Pirellulales	Pirellulaceae	Rubripirellula	NA	TRUE
769	S1	86	0.832808	0.0484592	Bacteria	Proteobacteria	Alphaproteobacteria	SAR11_clade	SAR11_Clade_I	SAR11_Clade_Ia	NA	FALSE
1072	S1	85	0.755495	0.0423879	Bacteria	Proteobacteria	Alphaproteobacteria	Defluviicoccales	NA	NA	NA	TRUE
314	S1	84	0.858489	0.02871	Bacteria	Proteobacteria	Alphaproteobacteria	Thalassobaculales	Nisaeaceae	OM75_clade	NA	FALSE
618	S1	84	0.755245	0.0452821	Bacteria	Bacteroidota	Bacteroidia	Flavobacteriales	Crocinitomicaceae	Fluviicola	NA	FALSE
1087	S1	83	0.760207	0.0386421	Bacteria	Dadabacteria	Dadabacteriia	Dadabacteriales	NA	NA	NA	FALSE
540	S1	83	0.759181	0.0399982	Bacteria	Proteobacteria	Gammaproteobacteria	Thiotrichales	Thiotrichaceae	NA	NA	FALSE
563	S1	82	0.823045	0.0450424	Bacteria	Proteobacteria	Alphaproteobacteria	Rhodospirillales	AEGEAN-169_marine_group	NA	NA	FALSE
1317	S1	79	0.77277	0.0542919	Bacteria	Proteobacteria	Gammaproteobacteria	Oceanospirillales	Litoricolaceae	Litoricola	NA	TRUE
644	S1	79	0.783439	0.0418127	Bacteria	Proteobacteria	Gammaproteobacteria	HOC36	NA	NA	NA	FALSE
1255	S1	78	0.748235	0.0462339	Bacteria	Proteobacteria	Gammaproteobacteria	OM182_clade	NA	NA	NA	TRUE
903	S1	78	0.749347	0.0476148	Bacteria	Proteobacteria	Alphaproteobacteria	SAR11_clade	SAR11_Clade_I	SAR11_NA	NA	FALSE
351	S1	76	0.866932	0.0386883	Bacteria	Proteobacteria	Gammaproteobacteria	Cellvibrionales	Halieaceae	OM60(NOR5)_clade	NA	FALSE
801	S1	75	0.72948	0.0347587	Bacteria	Marinimicrobia_(SAR406_clade)	NA	NA	NA	NA	NA	FALSE
624	S1	71	0.751942	0.0398891	Archaea	Thermoplasmatota	Thermoplasmata	Marine_Group_II	NA	NA	NA	FALSE
1155	S1	70	0.763815	0.0483107	Bacteria	Bacteroidota	Bacteroidia	Chitinophagales	Saprospiraceae	NA	NA	TRUE
322	S1	70	0.806059	0.0423776	Bacteria	Planctomycetota	Planctomycetes	Planctomycetales	Gimesiaceae	NA	NA	FALSE
380	S1	67	0.775287	0.049633	Bacteria	Planctomycetota	Planctomycetes	Planctomycetales	Rubinisphaeraceae	NA	NA	TRUE
190	S1	65	0.883545	0.0281365	Bacteria	Proteobacteria	Alphaproteobacteria	Rhodobacterales	Rhodobacteraceae	Ascidiaceihabitans	NA	FALSE
21	S1	65	0.901307	0.00539611	Bacteria	Cyanobacteria	Cyanobacteriia	Synechococcales	Cyanobiaceae	Synechococcus_CC9902	NA	FALSE
890	S1	64	0.734211	0.0363275	Bacteria	Marinimicrobia_(SAR406_clade)	NA	NA	NA	NA	NA	FALSE
1041	S1	63	0.737204	0.0342718	Bacteria	Firmicutes	Bacilli	Acholeplasmatales	Acholeplasmataceae	Acholeplasma	NA	FALSE
1269	S1	62	0.736883	0.0371604	Bacteria	Proteobacteria	Gammaproteobacteria	Nitrosococcales	Nitrosococcaceae	Cm1-21	NA	TRUE
1054	S1	60	0.735239	0.0333069	Bacteria	Proteobacteria	Gammaproteobacteria	Burkholderiales	MWH-UniP1_aquatic_group	NA	NA	FALSE
1259	S1	60	0.748981	0.0408785	Bacteria	Proteobacteria	Alphaproteobacteria	SAR11_clade	SAR11_Clade_I	SAR11_Clade_Ia	NA	FALSE
1244	S1	59	0.753852	0.0486719	Bacteria	Proteobacteria	Alphaproteobacteria	Puniceispirillales	SAR116_clade	NA	NA	FALSE
1263	S1	59	0.75265	0.0526688	Bacteria	Proteobacteria	Gammaproteobacteria	Oceanospirillales	Pseudohongiellaceae	Pseudohongiella	NA	TRUE
1844	S1	59	0.737298	0.0402048	Bacteria	Proteobacteria	Alphaproteobacteria	Rhodospirillales	Magnetospiraceae	NA	NA	TRUE
843	S1	58	0.735164	0.0349469	Bacteria	Myxococcota	Myxococcia	Myxococcales	Myxococcaceae	P3OB-42	NA	FALSE
1249	S1	57	0.74161	0.045748	Bacteria	Verrucomicrobiota	Verrucomicrobiae	Pedosphaerales	Pedosphaeraceae	SCGC_AAA164-E04	NA	TRUE
689	S1	57	0.776229	0.0392389	Bacteria	Proteobacteria	Gammaproteobacteria	Cellvibrionales	Halieaceae	OM60(NOR5)_clade	NA	FALSE
947	S1	57	0.769527	0.0531961	Bacteria	Proteobacteria	Alphaproteobacteria	Puniceispirillales	SAR116_clade	NA	NA	TRUE
1034	S1	56	0.744617	0.0461596	Bacteria	Marinimicrobia_(SAR406_clade)	NA	NA	NA	NA	NA	FALSE
1088	S1	56	0.732866	0.0403399	Archaea	Thermoplasmatota	Thermoplasmata	Marine_Group_II	NA	NA	NA	FALSE
1843	S1	54	0.748719	0.0467324	Bacteria	Proteobacteria	Alphaproteobacteria	Rickettsiales	S25-593	NA	NA	TRUE
726	S1	53	0.785157	0.0379796	Bacteria	Nitrospinota	Nitrospinia	Nitrospinales	Nitrospinaceae	LS-NOB	NA	FALSE
1279	S1	52	0.737848	0.0457633	Bacteria	Verrucomicrobiota	Verrucomicrobiae	Pedosphaerales	Pedosphaeraceae	SCGC_AAA164-E04	NA	TRUE
1135	S1	50	0.725526	0.0357564	Bacteria	Marinimicrobia_(SAR406_clade)	NA	NA	NA	NA	NA	FALSE
472	S1	50	0.833556	0.0390007	Bacteria	Proteobacteria	Gammaproteobacteria	SAR86_clade	NA	NA	NA	FALSE
474	S1	50	0.735121	0.0359117	Bacteria	Marinimicrobia_(SAR406_clade)	NA	NA	NA	NA	NA	FALSE

### Sheet: Winter-Spring ASVs
asv_id	semester	consistency	stat_mean	stat_sd	tax.Kingdom	tax.Phylum	tax.Class	tax.Order	tax.Family	tax.Genus	tax.Species	aldex2
123	S2	100	0.907703	0.0352612	Bacteria	Bacteroidota	Bacteroidia	Flavobacteriales	NS9_marine_group	NA	NA	TRUE	Highly consistent and significantly associated ASVs
13	S2	100	0.919016	0.00581606	Bacteria	Proteobacteria	Alphaproteobacteria	Rhodobacterales	Rhodobacteraceae	Planktomarina	temperata	FALSE
130	S2	100	0.849182	0.0376095	Bacteria	Bacteroidota	Bacteroidia	Flavobacteriales	NS9_marine_group	NA	NA	FALSE
146	S2	100	0.914707	0.0280627	Bacteria	Proteobacteria	Alphaproteobacteria	Puniceispirillales	SAR116_clade	NA	NA	FALSE
19	S2	100	0.914509	0.0069513	Bacteria	Bacteroidota	Bacteroidia	Flavobacteriales	Flavobacteriaceae	Aurantivirga	NA	FALSE
258	S2	100	0.798982	0.0302083	Bacteria	Bacteroidota	Bacteroidia	Flavobacteriales	Flavobacteriaceae	Formosa	NA	FALSE
43	S2	100	0.929026	0.0213533	Bacteria	Bacteroidota	Bacteroidia	Flavobacteriales	Flavobacteriaceae	NS4_marine_group	NA	TRUE
66	S2	100	0.903051	0.0273438	Bacteria	Bacteroidota	Bacteroidia	Flavobacteriales	NS9_marine_group	NA	NA	FALSE
67	S2	100	0.898527	0.0272501	Bacteria	Proteobacteria	Gammaproteobacteria	Thiomicrospirales	Thioglobaceae	SUP05_cluster	NA	TRUE
69	S2	100	0.963748	0.0179005	Bacteria	Bacteroidota	Bacteroidia	Flavobacteriales	Flavobacteriaceae	NS2b_marine_group	NA	TRUE
8	S2	100	0.94095	0.018112	Bacteria	Proteobacteria	Alphaproteobacteria	Rhodobacterales	Rhodobacteraceae	Amylibacter	NA	TRUE
127	S2	99	0.830295	0.0370315	Bacteria	Proteobacteria	Gammaproteobacteria	Cellvibrionales	Porticoccaceae	SAR92_clade	NA	FALSE
134	S2	99	0.910901	0.0177028	Bacteria	Proteobacteria	Gammaproteobacteria	Burkholderiales	Nitrosomonadaceae	IS-44	NA	FALSE
234	S2	99	0.817891	0.0408701	Bacteria	Bacteroidota	Bacteroidia	Flavobacteriales	Flavobacteriaceae	Formosa	NA	FALSE
219	S2	98	0.866753	0.0305828	Bacteria	Proteobacteria	Gammaproteobacteria	Burkholderiales	Methylophilaceae	OM43_clade	NA	FALSE
243	S2	98	0.855349	0.0331495	Bacteria	Proteobacteria	Gammaproteobacteria	Cellvibrionales	Halieaceae	OM60(NOR5)_clade	NA	FALSE
270	S2	98	0.855279	0.0447773	Bacteria	Bacteroidota	Bacteroidia	Flavobacteriales	Flavobacteriaceae	Aurantivirga	NA	TRUE
84	S2	98	0.840177	0.0139608	Bacteria	Proteobacteria	Alphaproteobacteria	Puniceispirillales	SAR116_clade	Candidatus_Puniceispirillum	NA	FALSE
189	S2	97	0.879229	0.0332611	Bacteria	Bacteroidota	Bacteroidia	Cytophagales	Cyclobacteriaceae	Marinoscillum	NA	FALSE
191	S2	97	0.873872	0.0303413	Bacteria	Proteobacteria	Gammaproteobacteria	Oceanospirillales	Pseudohongiellaceae	Pseudohongiella	NA	FALSE
201	S2	97	0.906131	0.0438	Bacteria	Proteobacteria	Gammaproteobacteria	SAR86_clade	NA	NA	NA	FALSE
17	S2	94	0.845307	0.00640997	Bacteria	Proteobacteria	Gammaproteobacteria	Thiomicrospirales	Thioglobaceae	SUP05_cluster	NA	FALSE
227	S2	93	0.869354	0.0346104	Bacteria	Bacteroidota	Bacteroidia	Flavobacteriales	Flavobacteriaceae	NS5_marine_group	NA	TRUE
327	S2	88	0.842896	0.0366284	Bacteria	Proteobacteria	Gammaproteobacteria	SAR86_clade	NA	NA	NA	FALSE
62	S2	88	0.828778	0.0110906	Bacteria	Proteobacteria	Gammaproteobacteria	SAR86_clade	NA	NA	NA	FALSE
82	S2	87	0.882707	0.0278769	Bacteria	Actinobacteriota	Actinobacteria	Micrococcales	Microbacteriaceae	Candidatus_Aquiluna	NA	FALSE
423	S2	86	0.781454	0.0469283	Bacteria	Proteobacteria	Alphaproteobacteria	Caulobacterales	Hyphomonadaceae	Hellea	balneolensis	FALSE
230	S2	83	0.769628	0.0464667	Bacteria	Bacteroidota	Bacteroidia	Flavobacteriales	Flavobacteriaceae	NS3a_marine_group	NA	FALSE
169	S2	82	0.87825	0.0331642	Bacteria	Proteobacteria	Alphaproteobacteria	Puniceispirillales	SAR116_clade	Candidatus_Puniceispirillum	NA	FALSE
71	S2	79	0.927365	0.0351104	Bacteria	Bacteroidota	Bacteroidia	Flavobacteriales	Cryomorphaceae	NA	NA	FALSE
93	S2	79	0.827496	0.0460632	Archaea	Thermoplasmatota	Thermoplasmata	Marine_Group_II	NA	NA	NA	FALSE
74	S2	77	0.90757	0.0217354	Bacteria	Proteobacteria	Gammaproteobacteria	SAR86_clade	NA	NA	NA	FALSE
313	S2	75	0.825241	0.0299449	Bacteria	Bacteroidota	Bacteroidia	Flavobacteriales	Flavobacteriaceae	NA	NA	FALSE
340	S2	74	0.813167	0.0436519	Bacteria	Bacteroidota	Bacteroidia	Flavobacteriales	Flavobacteriaceae	NS5_marine_group	NA	FALSE
205	S2	73	0.861813	0.0394333	Bacteria	Bacteroidota	Bacteroidia	Flavobacteriales	Flavobacteriaceae	NS5_marine_group	NA	FALSE
283	S2	73	0.789688	0.027457	Bacteria	Bacteroidota	Bacteroidia	Flavobacteriales	Flavobacteriaceae	NS3a_marine_group	NA	FALSE
224	S2	72	0.845971	0.0477203	Bacteria	Bacteroidota	Bacteroidia	Flavobacteriales	Flavobacteriaceae	NS5_marine_group	NA	FALSE
63	S2	72	0.873053	0.0264755	Bacteria	Bacteroidota	Bacteroidia	Flavobacteriales	NS9_marine_group	NA	NA	FALSE
400	S2	71	0.804111	0.0282325	Bacteria	Proteobacteria	Alphaproteobacteria	Rhodobacterales	Rhodobacteraceae	Planktomarina	NA	FALSE
669	S2	71	0.745607	0.0350376	Bacteria	Verrucomicrobiota	Verrucomicrobiae	Opitutales	Opitutaceae	NA	NA	FALSE
76	S2	66	0.877961	0.0168887	Bacteria	Proteobacteria	Alphaproteobacteria	Rhodobacterales	Rhodobacteraceae	Ascidiaceihabitans	NA	FALSE
492	S2	64	0.759293	0.0367028	Bacteria	Proteobacteria	Gammaproteobacteria	KI89A_clade	NA	NA	NA	FALSE
513	S2	62	0.77585	0.0376222	Bacteria	Bacteroidota	Bacteroidia	Flavobacteriales	Flavobacteriaceae	NS5_marine_group	NA	FALSE
374	S2	56	0.850763	0.0328985	Bacteria	Proteobacteria	Gammaproteobacteria	Oceanospirillales	Litoricolaceae	Litoricola	NA	FALSE
361	S2	54	0.778701	0.0245631	Bacteria	Proteobacteria	Gammaproteobacteria	Cellvibrionales	Halieaceae	OM60(NOR5)_clade	NA	FALSE
432	S2	54	0.776878	0.033303	Bacteria	Proteobacteria	Gammaproteobacteria	Thiotrichales	Thiotrichaceae	NA	NA	FALSE

### Sheet: Summer-Fall KOs
ko_id	semester	consistency	stat_mean	stat_sd	Code	desc_ko
K02035	S1	97	0.746376	0.00414914	ABC.PE.S;	peptide/nickel transport system substrate-binding protein	Highly consistent and significantly associated ASVs
K07444	S1	91	0.935453	0.0141708	ypsC;	putative N6-adenine-specific DNA methylase [EC:2.1.1.-]
K09014	S1	90	0.761296	0.00451504	sufB;	Fe-S cluster assembly protein SufB
K08602	S1	89	0.77645	0.00682151	pepF,	pepB; oligoendopeptidase F [EC:3.4.24.-]
K15019	S1	88	0.771432	0.00649046	K15019;	3-hydroxypropionyl-coenzyme A dehydratase [EC:4.2.1.116]
K06162	S1	83	0.872796	0.0103001	phnM;	alpha-D-ribose 1-methylphosphonate 5-triphosphate diphosphatase [EC:3.6.1.63]
K13992	S1	82	0.844304	0.00997836	pufC;	photosynthetic reaction center cytochrome c subunit
K07497	S1	80	0.778199	0.00349655	K07497;	putative transposase
K09013	S1	79	0.766316	0.00574353	sufC;	Fe-S cluster assembly ATP-binding protein
K04749	S1	74	0.892494	0.00918431	rsbV;	anti-sigma B factor antagonist
K01848	S1	73	0.848086	0.00930846	E5.4.99.2A,	mcmA1; methylmalonyl-CoA mutase, N-terminal domain [EC:5.4.99.2]
K02410	S1	73	0.771991	0.0072818	fliG;	flagellar motor switch protein FliG
K09812	S1	71	0.802846	0.00618902	ftsE;	cell division transport system ATP-binding protein
K01654	S1	70	0.854136	0.0114883	neuB,	nnaB; N-acetylneuraminate synthase [EC:2.5.1.56]
K14447	S1	70	0.816025	0.00935168	ecm;	ethylmalonyl-CoA mutase [EC:5.4.99.63]
K24995	S1	69	0.788556	0.00618515	E1.1.1.425;	levoglucosan dehydrogenase [EC:1.1.1.425]
K07031	S1	66	0.848108	0.0109151	hddA;	D-glycero-alpha-D-manno-heptose-7-phosphate kinase [EC:2.7.1.168]
K22551	S1	66	0.81666	0.00782664	hpbA;	N-methyl-L-proline demethylase [EC:1.5.3.-]
K21929	S1	63	0.763929	0.00590425	udg;	uracil-DNA glycosylase [EC:3.2.2.27]
K00153	S1	58	0.797208	0.0100824	E1.1.1.306;	S-(hydroxymethyl)mycothiol dehydrogenase [EC:1.1.1.306]
K10873	S1	57	0.829663	0.0243316	RAD52;	DNA repair and recombination protein RAD52
K01159	S1	55	0.794065	0.00514455	ruvC;	crossover junction endodeoxyribonuclease RuvC [EC:3.1.21.10]
K15975	S1	53	0.821098	0.00958476	K15975;	glyoxalase family protein
K10778	S1	52	0.799308	0.00793432	ada;	AraC family transcriptional regulator, regulatory protein of adaptative response / methylated-DNA-[protein]-cysteine methyltransferase [EC:2.1.1.63]
K03390	S1	51	0.764633	0.0343571	hdrC2;	heterodisulfide reductase subunit C2 [EC:1.8.7.3 1.8.98.4 1.8.98.5 1.8.98.6]
K10232	S1	51	0.800864	0.00559955	aglE,	ggtB; alpha-glucoside transport system substrate-binding protein
K00151	S1	50	0.803448	0.00749489	hpaE,	hpcC; 5-carboxymethyl-2-hydroxymuconic-semialdehyde dehydrogenase [EC:1.2.1.60]
K26399	S1	50	0.771697	0.0073629	K26399;	arabinonate dehydratase [EC:4.2.1.5]

### Sheet: Winter-Spring KOs
ko_id	semester	consistency	stat_mean	stat_sd	Code	desc_ko
K10543	S2	99	0.866609	0.013652	xylF;	D-xylose transport system substrate-binding protein	Highly consistent and significantly associated ASVs
K10544	S2	99	0.859624	0.012713	xylH;	D-xylose transport system permease protein
K11927	S2	99	0.771794	0.00461434	rhlE;	ATP-dependent RNA helicase RhlE [EC:5.6.2.7]
K00007	S2	98	0.91435	0.0132118	dalD;	D-arabinitol 4-dehydrogenase [EC:1.1.1.11]
K13735	S2	98	0.833194	0.0127525	yeeJ;	adhesin/invasin
K05939	S2	97	0.832323	0.00976821	aas;	acyl-[acyl-carrier-protein]-phospholipid O-acyltransferase / long-chain-fatty-acid--[acyl-carrier-protein] ligase [EC:2.3.1.40 6.2.1.20]
K07007	S2	96	0.784031	0.00893138	baiN;	3-dehydro-bile acid Delta4,6-reductase [EC:1.3.1.114]
K02497	S2	94	0.805675	0.00971534	hemX;	HemX protein
K02927	S2	94	0.894255	0.00911036	RP-L40e,	RPL40, UBA52; ubiquitin-large subunit ribosomal protein L40e
K14540	S2	92	0.865884	0.0132773	rbgA;	ribosome biogenesis GTPase A
K00232	S2	90	0.883638	0.016501	E1.3.3.6,	ACOX1, ACOX3; acyl-CoA oxidase [EC:1.3.3.6]
K09250	S2	89	0.910614	0.0131771	CNBP;	cellular nucleic acid-binding protein
K15100	S2	89	0.922289	0.0146925	SLC25A1,	CTP; solute carrier family 25 (mitochondrial citrate transporter), member 1
K14855	S2	87	0.895917	0.00660237	RSA4,	NLE1; ribosome assembly protein 4
K00057	S2	86	0.752224	0.0051181	gpsA;	glycerol-3-phosphate dehydrogenase (NAD(P)+) [EC:1.1.1.94]
K07240	S2	84	0.807791	0.00954813	chrA;	chromate transporter
K15255	S2	84	0.805407	0.00938363	PIF1;	ATP-dependent DNA helicase PIF1 [EC:5.6.2.3]
K10355	S2	81	0.887645	0.00982504	ACTF;	actin, other eukaryote
K03473	S2	79	0.809511	0.0115944	pdxB;	erythronate-4-phosphate dehydrogenase [EC:1.1.1.290]
K17609	S2	79	0.885498	0.0260948	NXN;	nucleoredoxin [EC:1.8.1.8]
K18669	S2	79	0.902337	0.0132318	DYRK2_3_4;	dual specificity tyrosine-phosphorylation-regulated kinase 2/3/4 [EC:2.7.12.1]
K26208	S2	79	0.799391	0.0129975	E2.7.1.239;	alpha-D-ribose-1-phosphate 5-kinase (ATP) [EC:2.7.1.239]
K03787	S2	78	0.757164	0.0065712	surE;	5'/3'-nucleotidase [EC:3.1.3.5 3.1.3.6]
K12602	S2	78	0.928515	0.0052844	WDR61,	REC14, SKI8; WD repeat-containing protein 61
K22132	S2	78	0.852398	0.0138795	tcdA;	tRNA threonylcarbamoyladenosine dehydratase
K06370	S2	77	0.882527	0.0206459	safA;	morphogenetic protein associated with SpoVID
K19703	S2	76	0.885632	0.0306259	FA2H,	SCS7; 4-hydroxysphinganine ceramide fatty acyl 2-hydroxylase [EC:1.14.18.6]
K00569	S2	75	0.856977	0.0155808	TPMT,	tpmT; thiopurine S-methyltransferase [EC:2.1.1.67]
K02183	S2	74	0.894474	0.00716818	CALM;	calmodulin
K05811	S2	72	0.888175	0.0229233	yfiM;	putative lipoprotein
K22066	S2	72	0.828785	0.0117546	BOLA1;	BolA-like protein 1
K05918	S2	71	0.863596	0.0153594	bmp5;	4-hydroxybenzoate brominase (decarboxylating) [EC:1.14.19.55]
K07950	S2	71	0.918877	0.0209795	ARL5B;	ADP-ribosylation factor-like protein 5B
K07399	S2	69	0.83368	0.0138427	resB,	ccs1; cytochrome c biogenesis protein
K07877	S2	69	0.886604	0.0216286	RAB2A;	Ras-related protein Rab-2A
K09565	S2	69	0.914111	0.008193	PPIF;	peptidyl-prolyl isomerase F (cyclophilin D) [EC:5.2.1.8]
K12891	S2	69	0.938959	0.0153568	SRSF2_8,	SFRS2A_B; serine/arginine-rich splicing factor 2/8
K01537	S2	68	0.866949	0.0109713	ATP2C;	P-type Ca2+ transporter type 2C [EC:7.2.2.10]
K01952	S2	68	0.765548	0.00512439	PFAS,	purL; phosphoribosylformylglycinamidine synthase [EC:6.3.5.3]
K27078	S2	68	0.891971	0.0141533	cupE;	spore coat protein U domain-containing protein, fimbrial subunit CupE1/2/3/6
K24301	S2	67	0.865791	0.0197422	lea1;	UDP-N-acetylglucosamine 4,6-dehydratase [EC:4.2.1.135]
K07255	S2	66	0.828361	0.0154783	tauX;	taurine dehydrogenase small subunit [EC:1.4.2.-]
K08318	S2	66	0.850439	0.0164677	yihU;	4-hydroxybutyrate dehydrogenase / sulfolactaldehyde 3-reductase [EC:1.1.1.61 1.1.1.373]
K01469	S2	65	0.779325	0.00596503	OPLAH,	OXP1, oplAH; 5-oxoprolinase (ATP-hydrolysing) [EC:3.5.2.9]
K08138	S2	63	0.887793	0.0286348	xylE;	MFS transporter, SP family, xylose:H+ symportor
K00480	S2	62	0.822231	0.0101292	E1.14.13.1;	salicylate hydroxylase [EC:1.14.13.1]
K03319	S2	62	0.89807	0.0122886	TC.DASS;	divalent anion:Na+ symporter, DASS family
K03932	S2	61	0.772058	0.00687046	lpqC;	polyhydroxybutyrate depolymerase
K00652	S2	60	0.810615	0.0110286	bioF;	8-amino-7-oxononanoate synthase [EC:2.3.1.47]
K12447	S2	60	0.845387	0.0360755	USP;	UDP-sugar pyrophosphorylase [EC:2.7.7.64]
K22343	S2	59	0.876426	0.0324463	dmmB;	dimethylamine monooxygenase subunit B [EC:1.14.13.238]
K03919	S2	58	0.805889	0.00980859	alkB;	DNA oxidative demethylase [EC:1.14.11.33]
K09019	S2	58	0.810518	0.0110125	rutE;	3-hydroxypropanoate dehydrogenase [EC:1.1.1.-]
K10268	S2	58	0.853315	0.0155413	FBXL2_20;	F-box and leucine-rich repeat protein 2/20
K00523	S2	57	0.809474	0.0104691	ascD,	ddhD, rfbI; CDP-4-dehydro-6-deoxyglucose reductase, E3 [EC:1.17.1.1]
K19036	S2	57	0.845179	0.00797461	IGHMBP2;	ATP-dependent RNA/DNA helicase IGHMBP2 [EC:5.6.2.5 5.6.2.3]
K03030	S2	56	0.906256	0.0289687	PSMD14,	RPN11, POH1; 26S proteasome regulatory subunit N11
K18764	S2	56	0.922575	0.0148365	NOCT,	CCRN4L; nocturnin [EC:3.1.3.108]
K01580	S2	55	0.880943	0.0198725	E4.1.1.15,	gadB, gadA, GAD; glutamate decarboxylase [EC:4.1.1.15]
K07663	S2	55	0.873787	0.0188321	creB;	two-component system, OmpR family, catabolic regulation response regulator CreB
K12445	S2	55	0.781692	0.00631239	K12445;	trans enoyl reductase [EC:1.3.1.-]
K00560	S2	54	0.764879	0.00424986	thyA,	TYMS; thymidylate synthase [EC:2.1.1.45]
K03314	S2	54	0.792783	0.00969036	nhaB;	Na+:H+ antiporter, NhaB family
K14808	S2	54	0.883452	0.0302493	DDX54,	DBP10; ATP-dependent RNA helicase DDX54/DBP10 [EC:5.6.2.7]
K22106	S2	54	0.81545	0.00905678	fatR,	bscR; TetR/AcrR family transcriptional regulator, repressor of fatR-cypB operon
K01571	S2	53	0.807055	0.00701209	oadA;	oxaloacetate decarboxylase (Na+ extruding) subunit alpha [EC:7.2.4.2]
K03747	S2	53	0.869031	0.0165602	smg;	Smg protein
K03580	S2	51	0.800154	0.00906	hepA;	ATP-dependent helicase HepA [EC:5.6.2.-]
K14561	S2	51	0.866843	0.0299286	IMP4;	U3 small nucleolar ribonucleoprotein protein IMP4
K15336	S2	51	0.885422	0.0273358	TRDMT1,	DNMT2; tRNA (cytosine38-C5)-methyltransferase [EC:2.1.1.204]
K00287	S2	50	0.755863	0.00662859	DHFR,	folA; dihydrofolate reductase [EC:1.5.1.3]
K26064	S2	50	0.842579	0.0157002	amaD;	D-lysine oxidase
